# Deconvolution of HIV-1 Mutational Signatures Reveals Dominant and Donor-Specific APOBEC3-Associated Mutagenesis Across Anatomical Compartments

**DOI:** 10.64898/2026.09.23.753842

**Authors:** Mohadeseh Soleimanpour, Niloofar Haghjoo, Jake D. Lehle, Rachael Springman-Rodriguez, Davey M. Smith, Sara Gianella Weibel, Antoine Chaillon, Diako Ebrahimi

## Abstract

HIV-1 persists across multiple anatomical compartments, yet the mutational processes shaping viral diversity within these reservoirs remain incompletely understood. We investigated HIV-1 mutational signatures across blood, spleen, gut, and brain tissues from 21 people with HIV enrolled in the Last Gift rapid autopsy program. Mutations in single-genome HIV-1 env DNA sequences were quantified by trinucleotide context and deconvolved using non-negative matrix factorization. Two APOBEC3-associated signatures were resolved and together accounted for approximately 50% of all mutations; this contribution remained stable after normalization by the number of potential APOBEC3 target sites. Normalization further revealed a minor signature consistent with methylation-induced cytosine deamination. Mutational patterns were driven primarily by donor identity rather than anatomical compartment. Identical APOBEC3-hypermutated sequences were recovered across brain, gut, and blood, consistent with clonal expansion and trafficking of infected cells. These findings establish APOBEC3 activity as a major contributor to HIV-1 mutagenesis across tissue reservoirs and demonstrate that APOBEC3-associated mutagenesis is strongly donor-specific.

**SIGNIFICANCE:** Despite the ability of antiretroviral therapy to suppress plasma viremia to undetectable levels, HIV persists in diverse anatomical compartments and constitutes the main barrier to viral eradication. This study identifies APOBEC3 enzymes as a dominant source of mutation across anatomical compartments, with a secondary contribution from methylation-associated processes, and shows that their mutational signatures are strongly donor-specific. Establishing APOBEC3 activity as a major, host-driven process clarifies a key source of inter-individual variation in viral evolution, reservoir composition, and responses to therapy. These findings underscore the importance of accounting for donor-level differences in innate antiviral activity when designing strategies to control or eliminate persistent HIV infection.
