## Supplementary material for "Deconvolution of HIV-1 Mutational Signatures Reveals Dominant and Donor-Specific APOBEC3-Associated Mutagenesis Across Anatomical Compartments": Table S1

### Sheet: Sheet1
id	Age	Sex	Race	Ethnicity	Date of HIV diagnosis	Duration of Infection	Last CD4 T cell count	Nadir CD4	Last ARV regimen	Viral suppression	Date of ARV stop	Last HIV RNA	Hepatitis B	Hepatitis C	terminal illness
LG03/CA526	73	Male	White/Caucasian	Not Hispanic / Latino(a)	1995-07-15	22.8118	212	212	Tivicay; Descovy	Yes	2018-05-07	35	Yes	No	Pancreatic cancer
LG04/CA456	70	Male	White/Caucasian	Not Hispanic / Latino(a)	1983-01-01	35.1622	496	404	Triumeq	No	2017-12-21	48000	Yes	No	Acute Myeloid Leukemia
LG05/CA528	59	Male	White/Caucasian	Not Hispanic / Latino(a)	1996-05-15	22.7926	371	24	Tivicay; Odefsey	Yes	2019-03-01	30	No	No	Amyotrophic lateral sclerosis (ALS)
LG06/CA386	58	Male	White/Caucasian	Not Hispanic / Latino(a)	1990-01-01	28.397	174	41	Tivicay; Descovy	Yes	2018-05-26	20	Yes	Yes	Oral cancer
LG08/CA537	52	Male	White/Caucasian	Not Hispanic / Latino(a)	1991-01-01	27.989	81	81	NA	Yes	NA	30	No	No	Rectal cancer
LG14/CA602	60	Male	White/Caucasian	Not Hispanic / Latino(a)	2005-06-01	14.9103	118	47	Tivicay; Descovy	Yes	2020-04-29	20	No	No	Squamous Cell Carcinoma of the Tongue
LG15/CA550	89	Male	White/Caucasian	Not Hispanic / Latino(a)	1988-01-01	32.4107	110	91	Ritonavir; Prezista	Yes	2020-05-30	30	NA	NA	Renal failure
LG18/CA606	63	Male	White/Caucasian	Not Hispanic / Latino(a)	1986-06-15	35.4743	336	241	NA	Yes	NA	30	No	No	Metastatic renal cell carcinoma
LG22/CA616	65	Male	White/Caucasian	Not Hispanic / Latino(a)	1992-12-27	29.7933	391	129	Genvoya	Yes	2022-10-13	30	No	No	Cholangiocarcinoma
LG23/CA618	52	Female	White/Caucasian	Hispanic / Latino(a)	1998-01-01	23.2033	68	63	Biktarvy	Yes	2021-03-16	30	No	No	Metastatic cervical cancer
LG24/CA507	78	Male	White/Caucasian	Not Hispanic / Latino(a)	1985-01-01	36.0602	138	138	Lamivudine; Rilpivirine; Tivicay	Yes	2021-01-23	26	NA	No	Multiple Medical co-morbidities
LG25/CA367	72	Male	Black/African American	Not Hispanic / Latino(a)	2008-05-01	12.8597	464	131	NA	Yes	NA	30	No	No	End stage COPD
LG28/CA633	74	Male	White/Caucasian	Not Hispanic / Latino(a)	2000-07-15	22.2313	513	424	Dovato	Yes	2022-10-08	30	No	No	Small cell lung cancer with mets to brain, spine, and mediastinal nodes
LG29/CA644	46	Male	White/Caucasian	Not Hispanic / Latino(a)	1999-11-01	22.2587	87	29	Biktarvy	Yes	2022-02-03	30	No	No	Kaposi's Sarcoma
LG30/CA647	62	Male	Black/African American	Not Hispanic / Latino(a)	1987-03-01	35.7892	100	67	Tivicay; Symtuza	No	2022-08-25	68007	Yes	No	Multiple medical co-morbidities
LG31/CA648	72	Male	White/Caucasian	Hispanic / Latino(a)	1986-01-15	36.1205	237	74	Isentress; Descovy; Lexiva; Maraviroc	No	2022-02-28	275	No	No	B-cell Lymphoma
LG33/CA651	63	Male	White/Caucasian	Not Hispanic / Latino(a)	1996-03-01	27.0445	162	61	Tivicay; Descovy	Yes	2023-03-18	30	No	No	Esophageal and hepatic cancer
LG34/CA652	30	Male	White/Caucasian	Not Hispanic / Latino(a)	2012-07-15	10.1547	45	9	Tivicay; Descovy	Yes	2022-09-10	30	No	No	Disseminated multidrug resistant MAI, cardiac arrest
LG37/CA657	66	Male	NA	Hispanic / Latino(a)	2014-12-02	9.39083	282	149	Biktarvy	Yes	2021-03-02	30	Yes	No	Multiple Medical co-morbidities
LG39/CA310	52	Male	White/Caucasian	Not Hispanic / Latino(a)	1991-01-01	32.4079	66	10	Biktarvy; Trogarzo	Yes	2023-05-30	30	No	Yes	Progressive multifocal leukoencephalopathy (PML)
LG42/CA665	67	Female	Black/African American	Not Hispanic / Latino(a)	1981-01-01	42.8309	397	195	Tivicay; Doravirine	Yes	2023-11-01	30	No	Yes	End-Stage Renal Disease (ESRD)
